# STAPLER: Efficient learning of TCR-peptide specificity prediction from full-length TCR-peptide data

**DOI:** 10.1101/2023.04.25.538237

**Authors:** Bjørn P. Y. Kwee, Marius Messemaker, Eric Marcus, Giacomo Oliveira, Wouter Scheper, Catherine J. Wu, Jonas Teuwen, Ton N. Schumacher

**Author notes:** These authors contributed equally: Bjørn Kwee, Marius Messemaker.

## Abstract

The prediction of peptide-MHC (pMHC) recognition by αβ T-cell receptors (TCRs) remains a major biomedical challenge. Here, we develop STAPLER (Shared TCR And Peptide Language bidirectional Encoder Representations from transformers), a transformer language model that uses a joint TCRαβ- peptide input to allow the learning of patterns within and between TCRαβ and peptide sequences that encode recognition. First, we demonstrate how data leakage during negative data generation can confound performance estimates of neural network-based models in predicting TCR – pMHC specificity. We then demonstrate that, because of its pre-training and fine-tuning masked language modeling tasks, STAPLER outperforms both neural network-based and distance-based ML models in predicting the recognition of known antigens in an independent dataset, in particular for antigens for which little related data is available. Based on this ability to efficiently learn from limited labeled TCR-peptide data, STAPLER is well-suited to utilize growing TCR – pMHC datasets to achieve accurate prediction of TCR – pMHC specificity.
