## Supplementary material for "STAPLER: Efficient learning of TCR-peptide specificity prediction from full-length TCR-peptide data": Table S1 - Previously established TCR-pMHC specificity models

### Sheet: Previous models
Table S1: Previously established TCR-pMHC specificity models
						Classical Machine Learning models				Deep neural network models (left-to-right: simple to complex)
Input	Output	V and J genes encoded as categories	Pre-training	Can potentially generalize to unknown peptides		Simple distance	Forests	Gausian processes		FFWD	(V)AE	CNN	Attention	CNN + Attention	LSTM	BERT
CDR3β	Categorical	-	No	No		TCRMatch1	SETE2
CDR3β	Categorical	-	Yes	No												TCR-BERT3
CDR3αβ	Categorical	-	No	No				TCRGP4
CDR3αβ	Categorical	-	Yes*	No								TCRConv5
TCRβ	Categorical	Yes	No	No		GLIPH26, GIANA7, iSMART8	TCRex9
TCRαβ	Categorical	Yes	No	No							DeepTCR10	TCRAI11
TCRαβ	Categorical	No	No*****	No		TCRBase12, tcrdist313
CDR3β + peptide	Reactivity Score	-	No	Yes								ImRex14	ATM-TCR15
CDR3β + peptide	Reactivity Score	-	Yes	Yes								pMTnet16
CDR3αβ + peptide	Reactivity Score	-	No	Yes						ffwd baseline (ours)		NetTCR-2.017
TCRβ + peptide	Reactivity Score	No**	Yes***	Yes										TITAN18		TCR2vec19
TCRαβ + peptide	Reactivity Score	Yes	No	Yes											ERGO-II-LSTM20
TCRαβ + peptide	Reactivity Score	Yes	Yes****	Yes							ERGO-II-AE20
TCRαβ + peptide	Reactivity Score	No*****	No	Yes
TCRαβ + peptide	Reactivity Score	No**	Yes	Yes												STAPLER (ours)
Green: Models evaluated here
*protBERT general protein language model was used to generate features that were taken as input by the CNN.
**Full reconstructed TCR amino acid sequences were used as input.
***Pre-trained on BindingDB with data augmentation.
****Pre-trained on TCR sequences only.
*****CDR1, CDR2, and CDR3 sequences (NetTCR-2.1 and TCRBase) or CDR1αβ, CDR2αβ, CDR2.5αβ, and CDR3αβ (tcrdist3) sequences were used as input.
References
1Chronister, W. D. et al. TCRMatch: Predicting T-Cell Receptor Specificity Based on Sequence Similarity to Previously Characterized Receptors. Front Immunol 12, (2021).
2Tong, Y. et al. SETE: Sequence-based Ensemble learning approach for TCR Epitope binding prediction. Comput Biol Chem 87, (2020).
3Wu, K. et al. TCR-BERT: learning the grammar of T-cell receptors for flexible antigen-binding analyses. bioRxiv 2021.11.18.469186 (2021) doi:10.1101/2021.11.18.469186.
4Jokinen, E., Huuhtanen, J., Mustjoki, S., Heinonen, M. & Lähdesmäki, H. Predicting recognition between T cell receptors and epitopes with TCRGP. PLoS Comput Biol 17, (2021).
5Jokinen, E. et al. TCRconv: predicting recognition between T cell receptors and epitopes using contextualized motifs. Bioinformatics 39, (2023).
6Huang, H., Wang, C., Rubelt, F., Scriba, T. J. & Davis, M. M. Analyzing the Mycobacterium tuberculosis immune response by T-cell receptor clustering with GLIPH2 and genome-wide antigen screening. Nat Biotechnol 38, 1194–1202 (2020).
7Zhang, H., Zhan, X. & Li, B. GIANA allows computationally-efficient TCR clustering and multi-disease repertoire classification by isometric transformation. Nat Commun 12, (2021).
8Zhang, H. et al. Investigation of antigen-specific T-cell receptor clusters in human cancers. Clinical Cancer Research 26, 1359–1371 (2020).
9Gielis, S. et al. Detection of Enriched T Cell Epitope Specificity in Full T Cell Receptor Sequence Repertoires. Front Immunol 10, (2019).
10Sidhom, J. W., Larman, H. B., Pardoll, D. M. & Baras, A. S. DeepTCR is a deep learning framework for revealing sequence concepts within T-cell repertoires. Nat Commun 12, 1–12 (2021).
11Zhang, W. et al. A framework for highly multiplexed dextramer mapping and prediction of T cell receptor sequences to antigen specificity. Sci Adv 7, 5835–5849 (2021).
12https://services.healthtech.dtu.dk/service.php?TCRbase-1.0
13Mayer-Blackwell, K. et al. TCR meta-clonotypes for biomarker discovery with tcrdist3: identification of public, HLA-restricted SARS-CoV-2 associated TCR features. bioRxiv (2021) doi:10.1101/2020.12.24.424260.
14Moris, P. et al. Current challenges for unseen-epitope TCR interaction prediction and a new perspective derived from image classification. Brief Bioinform 22, 1–12 (2021).
15Cai, M., Bang, S., Zhang, P. & Lee, H. ATM-TCR: TCR-Epitope Binding Affinity Prediction Using a Multi-Head Self-Attention Model. Front Immunol 13, (2022).
16Lu, T. et al. Deep learning-based prediction of the T cell receptor–antigen binding specificity. Nature Machine Intelligence 2021 3:10 3, 864–875 (2021).
17Montemurro, A. et al. NetTCR-2.0 enables accurate prediction of TCR-peptide binding by using paired TCRα and β sequence data. Commun Biol 4, 1–13 (2021).
18Weber, A., Born, J. & Rodriguez Martínez, M. TITAN: T-cell receptor specificity prediction with bimodal attention networks. Bioinformatics 37, i237–i244 (2021).
19Jiang, Y., Huo, M., Zhang, P., Zou, Y. & Li, S. C. TCR2vec: a deep representation learning framework of T-cell receptor 1 sequence and function. doi:10.1101/2023.03.31.535142.
20Springer, I., Tickotsky, N. & Louzoun, Y. Contribution of T Cell Receptor Alpha and Beta CDR3, MHC Typing, V and J Genes to Peptide Binding Prediction. Front Immunol 12, 1436 (2021).
