## Supplementary material for "STAPLER: Efficient learning of TCR-peptide specificity prediction from full-length TCR-peptide data": Table S2 - Quality of CDR3ab sequences in datasets before selection

### Sheet: CDR3 quality
Table S2: Quality of CDR3αβ sequences in datasets before selection
	IEDB	IEDB	Francis	Francis	10X	10X	McPas	McPas	VDJdb	VDJdb
	CDR3α	CDR3β	CDR3α	CDR3β	CDR3α	CDR3β	CDR3α	CDR3β	CDR3α	CDR3β
% ending with F/W	93.27	44.81	99.18	96.49	98.9	99.3	98.14	99.4	98.77	99.77
% with F/W but not at end	2.87	11.65	0.63	0.24	0.67	0.16	1.27	0.21	0.76	0.06
% starting with C	94.51	9.21	100	97.03	100	100	99.24	99.87	99.91	99.98
% with C but not at start	0.07	1.07	0	0	0	0	0	0.01	0	0.01
% non-IUPAC	0.14	0	0	2.97	0	0	0.12	0.14	0	0
n total	20359	283451	2073	2961	62605	70653	10314	30994	8039	17448
