## Supplementary material for "STAPLER: Efficient learning of TCR-peptide specificity prediction from full-length TCR-peptide data": Table S3 - Adding a starting C to the CDR3b sequences in IEDB

### Sheet: C + CDR3β IEDB 
Table S3: addition of a starting C to the CDR3β sequences in IEDB
	IEDB	IEDB	other datasets
Starting motif*	CDR3β	C+CDR3β**
% A_F/W	5.96	0	0
% AS_F/W	10.25	0	0
% ASS_F/W	54.11	0	0
% _F/W	12.79***	0	0
% C_F/W	0	0	12.42
% CA_F/W	1.61	7.57	7.67
% CAS_F/W	1.79	12.04	11.06
% CASS_F/W	13.5	67.61	68.86
Percentage of the A, AS, ASS, C, CA, CAS, CASS motifs at the start of the CDR3β sequences that end with an F/W (see the first row of Supplementary Table S2 for the percentage of CDR3β sequences that end with an F or W of the total CDR3β sequences in the dataset).
*We counted motifs separately so CA is not the sum of CAS and CASS.
**C amino acid was added at the start of the CDR3β sequences that end in a F or W amino acid and have an A at their start.
***Note that we did not add a starting C to the CDR3β sequences that do not have an A at their start in the IEDB dataset.
Note that, after adding a starting C, the distribution of the starting C, CA, CAS, CASS motifs of the CDR3β sequences in IEDB is approximately similar to the distribution of other datasets.
