## Supplementary material for "STAPLER: Efficient learning of TCR-peptide specificity prediction from full-length TCR-peptide data": Table S4 - Model sizes and parameters

### Sheet: Model sizes and parameters
Table S4: Model sizes and model parameters
	CDR3αβ	CDR3αβ	CDR3αβ	TCRαβ	TCRαβ	TCRαβ	ffwd
Name	Tiny	Mini	Medium	Tiny	Mini	Medium	-
Hidden dimension	128	256	512	128	256	512	294
Number of layers	2	4	8	2	4	8	4
Number of heads	2	4	8	2	4	8	-
Batch dimension	512	512	512	256	256	256	4098
GPU*	1080	1080	A100	titan	titan	A100	1080
Parameters	0.55M	4.3M	33.9M	0.55M	4.3M	33.9M	0.75M
Time (1 fold)	9.3min	23min	1.1h	22min	1.2h	1.8h	9.5min
Optimized:
Dropout	0.05	0.4	0.4	0.05	0.05	0.05	0.15
Learning rate	0.005	0.005	0.005	0.005	0.005	0.005	0.003
MLM masking rate	0.15	0.15	0.15	0.15	0.15	0.15	-
MLM task weight*	0.38	0.38	0.38	0.42	0.42	0.42	-
*GPU names are abbreviated as follows: GTX1080ti as 1080, TitanRTX as titan
**The CLS task weight is calculated as 1 − MLM task weight.
